# Senotherapeutic peptide reduces skin biological age and improves skin health markers

**DOI:** 10.1101/2020.10.30.362822

**Authors:** Alessandra Zonari, Lear E. Brace, Kallie Z. Al-Katib, William F. Porto, Daniel Foyt, Mylieneth Guiang, Edgar Andres Ochoa Cruz, Bailey Marshall, Willian G. Salgueiro, Mehmet Dinçer Inan, Mizanur Rahman, Taslim Anupom, Siva Vanapalli, Marcelo A. Mori, Octavio L. Franco, Carolina R. Oliveira, Mariana Boroni, Juliana L. Carvalho

## Abstract

Skin aging has been primarily related to aesthetics and beauty. Therefore, interventions have focused on reestablishing skin appearance, but not necessarily skin health, function, and resilience. Recently, cellular senescence was shown to play a role in age-related skin function deterioration and influence organismal health and, potentially, longevity. In the present study, a two-step screening was performed to identify peptides capable of reducing cellular senescence in human dermal fibroblasts (HDF) from Hutchinson-Gilford Progeria (HGPS) patients. From the top four peptides of the first round of screening, we built a 764-peptide library using amino acid scanning, of which the second screen led to the identification of peptide 14. Peptide 14 effectively decreased HDF senescence induced by HGPS, chronological aging, ultraviolet-B radiation, and etoposide treatment, without inducing significant cell death, and likely by modulating longevity and senescence pathways. We further validated the effectiveness of peptide 14 using human skin equivalents and skin biopsies, where peptide 14 promoted skin health and reduced senescent cell markers, as well as the biological age of samples, according to the Skin-Specific DNA methylation clock, MolClock. Topical application of peptide 14 outperformed Retinol treatment, the current gold-standard in “anti-aging” skin care. Finally, we determined that peptide 14 is safe for long-term applications and also significantly extends both the lifespan and healthspan of *C. elegans* worms tested in two independent testings. This highlights the potential for geroprotective applications of the senotherapeutic compounds identified using our screening platform beyond the skin.
