## Supplementary material for "Senotherapeutic peptide reduces skin biological age and improves skin health markers": Sup Table 2

### Sheet: Sheet1
	baseMean	log2FoldChange	lfcSE	stat	pvalue	padj	gene_names
ENSG00000227953	11.2193	1.89724	0.778699	2.43643	0.0148332	0.999997	LINC01341
ENSG00000170684	23.8513	0.975807	0.47942	2.03539	0.0418117	0.999997	ZNF296
ENSG00000182600	39.9661	0.929694	0.434099	2.14166	0.0322206	0.999997	SNORC
ENSG00000125454	79.7843	0.621855	0.267261	2.32678	0.0199772	0.999997	SLC25A19
ENSG00000198937	444.346	0.343145	0.170977	2.00696	0.0447537	0.999997	CCDC167
ENSG00000102030	1269.75	0.299592	0.144068	2.07952	0.0375693	0.999997	NAA10
ENSG00000110717	2395.27	0.264211	0.129569	2.03916	0.0414342	0.999997	NDUFS8
ENSG00000042753	5153.48	0.249398	0.125311	1.99023	0.0465657	0.999997	AP2S1
ENSG00000023287	1551.1	-0.288784	0.143213	-2.01646	0.0437521	0.999997	RB1CC1
ENSG00000103479	924.359	-0.300697	0.145837	-2.06187	0.03922	0.999997	RBL2
ENSG00000072401	520.659	-0.384189	0.194788	-1.97234	0.0485705	0.999997	UBE2D1
ENSG00000134352	4473.64	-0.431872	0.214269	-2.01556	0.0438459	0.999997	IL6ST
ENSG00000096717	453.748	-0.432295	0.213493	-2.02486	0.0428813	0.999997	SIRT1
ENSG00000136051	1411.47	-0.448815	0.222532	-2.01685	0.043711	0.999997	WASHC4
ENSG00000165029	659.304	-0.484939	0.240937	-2.01272	0.044144	0.999997	ABCA1
ENSG00000101888	164.935	-0.507791	0.224897	-2.25788	0.0239528	0.999997	NXT2
ENSG00000163291	495.702	-0.511479	0.210028	-2.4353	0.0148796	0.999997	PAQR3
ENSG00000151229	167.132	-0.639998	0.270532	-2.36571	0.0179957	0.999997	SLC2A13
ENSG00000172201	225.084	-0.641589	0.319186	-2.01008	0.0444229	0.999997	ID4
ENSG00000185900	27.9826	-1.16517	0.494027	-2.35852	0.0183479	0.999997	POMK
