## Supplementary material for "Senotherapeutic peptide reduces skin biological age and improves skin health markers": Sup Table 5

### Sheet: Sheet1
Rank	score	Perturbation	Perturbation LIFE URL	Perturbation PubChem URL	Perturbation DrugBank URL	Cell-line	Dose	Time	Signature URL
1	0.1321	YM-155	http://life.ccs.miami.edu/life/summary?mode=SmallMolecule&source=BROAD&input=BRD-K76703230	http://pubchem.ncbi.nlm.nih.gov/summary/summary.cgi?cid=10126189	None	PC3	0.31um	24.0h	http://amp.pharm.mssm.edu/L1000CDS2/meta?sig_id=CPC006_PC3_24H:BRD-K76703230:0.31
2	0.1132	curcumin	http://life.ccs.miami.edu/life/summary?mode=SmallMolecule&source=BROAD&input=BRD-K74148702	http://pubchem.ncbi.nlm.nih.gov/summary/summary.cgi?cid=16760039	None	MCF7	48.0um	24.0h	http://amp.pharm.mssm.edu/L1000CDS2/meta?sig_id=CPC006_MCF7_24H:BRD-K74148702:48.0
3	0.0943	DOXORUBICIN	http://life.ccs.miami.edu/life/summary?mode=SmallMolecule&source=BROAD&input=BRD-A52530684	http://pubchem.ncbi.nlm.nih.gov/summary/summary.cgi?cid=6916127	None	HCC515	10.0um	6.0h	http://amp.pharm.mssm.edu/L1000CDS2/meta?sig_id=CPC004_HCC515_6H:BRD-A52530684:10.0
4	0.0943	Ro 31-8220 mesylate	http://life.ccs.miami.edu/life/summary?mode=SmallMolecule&source=BROAD&input=BRD-K06543683	http://pubchem.ncbi.nlm.nih.gov/summary/summary.cgi?cid=5083	None	HCC515	10.0um	6.0h	http://amp.pharm.mssm.edu/L1000CDS2/meta?sig_id=CPC004_HCC515_6H:BRD-K06543683:10.0
5	0.0943	curcumin	http://life.ccs.miami.edu/life/summary?mode=SmallMolecule&source=BROAD&input=BRD-K74148702	http://pubchem.ncbi.nlm.nih.gov/summary/summary.cgi?cid=16760039	None	HA1E	48.0um	6.0h	http://amp.pharm.mssm.edu/L1000CDS2/meta?sig_id=CPC006_HA1E_6H:BRD-K74148702:48.0
6	0.0943	GF-109203X	http://life.ccs.miami.edu/life/summary?mode=SmallMolecule&source=BROAD&input=BRD-K31342827	http://pubchem.ncbi.nlm.nih.gov/summary/summary.cgi?cid=2396	None	MCF7	12.12um	6.0h	http://amp.pharm.mssm.edu/L1000CDS2/meta?sig_id=CPC006_MCF7_6H:BRD-K31342827:12.12
7	0.0943	BRD-K92158425	http://life.ccs.miami.edu/life/summary?mode=SmallMolecule&source=BROAD&input=BRD-K92158425	http://pubchem.ncbi.nlm.nih.gov/summary/summary.cgi?cid=45100429	None	HCC515	10.0um	6.0h	http://amp.pharm.mssm.edu/L1000CDS2/meta?sig_id=CPC008_HCC515_6H:BRD-K92158425:10.0
8	0.0943	trichostatin A	http://life.ccs.miami.edu/life/summary?mode=SmallMolecule&source=BROAD&input=BRD-A19037878	http://pubchem.ncbi.nlm.nih.gov/summary/summary.cgi?cid=6376322	None	NPC	10.0um	24.0h	http://amp.pharm.mssm.edu/L1000CDS2/meta?sig_id=CPC017_NPC_24H:BRD-A19037878:10.0
9	0.0943	vorinostat	http://life.ccs.miami.edu/life/summary?mode=SmallMolecule&source=BROAD&input=BRD-K81418486	http://pubchem.ncbi.nlm.nih.gov/summary/summary.cgi?cid=5311	http://www.drugbank.ca/drugs/DB02546	NPC	10.0um	24.0h	http://amp.pharm.mssm.edu/L1000CDS2/meta?sig_id=CPC017_NPC_24H:BRD-K81418486:10.0
10	0.0943	AT-7519	http://life.ccs.miami.edu/life/summary?mode=SmallMolecule&source=BROAD&input=BRD-K13390322	http://pubchem.ncbi.nlm.nih.gov/summary/summary.cgi?cid=11338033	None	MCF10A	1.11um	3h	http://amp.pharm.mssm.edu/L1000CDS2/meta?sig_id=LJP006_MCF10A_3H:BRD-K13390322:1.11
11	0.0943	withaferin-a	http://life.ccs.miami.edu/life/summary?mode=SmallMolecule&source=BROAD&input=BRD-K88378636	http://pubchem.ncbi.nlm.nih.gov/summary/summary.cgi?cid=265237	None	SKBR3	10um	24h	http://amp.pharm.mssm.edu/L1000CDS2/meta?sig_id=LJP006_SKBR3_24H:BRD-K88378636:10
12	0.0755	JAK3 Inhibitor VI	http://life.ccs.miami.edu/life/summary?mode=SmallMolecule&source=BROAD&input=BRD-K04546108	http://pubchem.ncbi.nlm.nih.gov/summary/summary.cgi?cid=9947841	None	HA1E	10.0um	24.0h	http://amp.pharm.mssm.edu/L1000CDS2/meta?sig_id=CPC001_HA1E_24H:BRD-K04546108:10.0
13	0.0755	Cefixime	http://life.ccs.miami.edu/life/summary?mode=SmallMolecule&source=BROAD&input=BRD-K71059170	http://pubchem.ncbi.nlm.nih.gov/summary/summary.cgi?cid=5362065	None	HA1E	10.0um	6.0h	http://amp.pharm.mssm.edu/L1000CDS2/meta?sig_id=CPC003_HA1E_6H:BRD-K71059170:10.0
14	0.0755	Doxorubicin hydrochloride	http://life.ccs.miami.edu/life/summary?mode=SmallMolecule&source=BROAD&input=BRD-A76941896	http://pubchem.ncbi.nlm.nih.gov/summary/summary.cgi?cid=1691	None	HA1E	10.0um	6.0h	http://amp.pharm.mssm.edu/L1000CDS2/meta?sig_id=CPC005_HA1E_6H:BRD-A76941896:10.0
15	0.0755	16-HYDROXYTRIPTOLIDE	http://life.ccs.miami.edu/life/summary?mode=SmallMolecule&source=BROAD&input=BRD-A13122391	http://pubchem.ncbi.nlm.nih.gov/summary/summary.cgi?cid=16220015	None	A375	0.08um	24.0h	http://amp.pharm.mssm.edu/L1000CDS2/meta?sig_id=CPC006_A375_24H:BRD-A13122391:0.08
16	0.0755	Salermide	http://life.ccs.miami.edu/life/summary?mode=SmallMolecule&source=BROAD&input=BRD-A67788537	http://pubchem.ncbi.nlm.nih.gov/summary/summary.cgi?cid=42626405	None	A375	120.0um	24.0h	http://amp.pharm.mssm.edu/L1000CDS2/meta?sig_id=CPC006_A375_24H:BRD-A67788537:120.0
17	0.0755	auranofin	http://life.ccs.miami.edu/life/summary?mode=SmallMolecule&source=BROAD&input=BRD-A79465854	http://pubchem.ncbi.nlm.nih.gov/summary/summary.cgi?cid=0	None	A549	10.0um	6.0h	http://amp.pharm.mssm.edu/L1000CDS2/meta?sig_id=CPC006_A549_6H:BRD-A79465854:10.0
18	0.0755	trichostatin A	http://life.ccs.miami.edu/life/summary?mode=SmallMolecule&source=BROAD&input=BRD-A19037878	http://pubchem.ncbi.nlm.nih.gov/summary/summary.cgi?cid=6376322	None	A673	10.0um	6.0h	http://amp.pharm.mssm.edu/L1000CDS2/meta?sig_id=CPC006_A673_6H:BRD-A19037878:10.0
19	0.0755	BRD-A36630025	http://life.ccs.miami.edu/life/summary?mode=SmallMolecule&source=BROAD&input=BRD-A36630025	http://pubchem.ncbi.nlm.nih.gov/summary/summary.cgi?cid=4014291	None	CORL23	0.35um	6.0h	http://amp.pharm.mssm.edu/L1000CDS2/meta?sig_id=CPC006_CORL23_6H:BRD-A36630025:0.35
20	0.0755	NICLOSAMIDE	http://life.ccs.miami.edu/life/summary?mode=SmallMolecule&source=BROAD&input=BRD-K35960502	http://pubchem.ncbi.nlm.nih.gov/summary/summary.cgi?cid=4477	http://www.drugbank.ca/drugs/DB06803	HA1E	10.0um	24.0h	http://amp.pharm.mssm.edu/L1000CDS2/meta?sig_id=CPC006_HA1E_24H:BRD-K35960502:10.0
21	0.0755	curcumin	http://life.ccs.miami.edu/life/summary?mode=SmallMolecule&source=BROAD&input=BRD-K74148702	http://pubchem.ncbi.nlm.nih.gov/summary/summary.cgi?cid=16760039	None	HA1E	48.0um	24.0h	http://amp.pharm.mssm.edu/L1000CDS2/meta?sig_id=CPC006_HA1E_24H:BRD-K74148702:48.0
22	0.0755	curcumin	http://life.ccs.miami.edu/life/summary?mode=SmallMolecule&source=BROAD&input=BRD-K74148702	http://pubchem.ncbi.nlm.nih.gov/summary/summary.cgi?cid=16760039	None	HCC515	48.0um	24.0h	http://amp.pharm.mssm.edu/L1000CDS2/meta?sig_id=CPC006_HCC515_24H:BRD-K74148702:48.0
23	0.0755	trichostatin A	http://life.ccs.miami.edu/life/summary?mode=SmallMolecule&source=BROAD&input=BRD-A19037878	http://pubchem.ncbi.nlm.nih.gov/summary/summary.cgi?cid=6376322	None	MCF7	10.0um	24.0h	http://amp.pharm.mssm.edu/L1000CDS2/meta?sig_id=CPC006_MCF7_24H:BRD-A19037878:10.0
24	0.0755	curcumin	http://life.ccs.miami.edu/life/summary?mode=SmallMolecule&source=BROAD&input=BRD-K74148702	http://pubchem.ncbi.nlm.nih.gov/summary/summary.cgi?cid=16760039	None	MCF7	48.0um	6.0h	http://amp.pharm.mssm.edu/L1000CDS2/meta?sig_id=CPC006_MCF7_6H:BRD-K74148702:48.0
25	0.0755	trichostatin A	http://life.ccs.miami.edu/life/summary?mode=SmallMolecule&source=BROAD&input=BRD-A19037878	http://pubchem.ncbi.nlm.nih.gov/summary/summary.cgi?cid=6376322	None	A549	10.0um	6.0h	http://amp.pharm.mssm.edu/L1000CDS2/meta?sig_id=CPC007_A549_6H:BRD-A19037878:10.0
26	0.0755	BRD-K10846167	http://life.ccs.miami.edu/life/summary?mode=SmallMolecule&source=BROAD&input=BRD-K10846167	http://pubchem.ncbi.nlm.nih.gov/summary/summary.cgi?cid=45100444	None	HCC515	10.0um	6.0h	http://amp.pharm.mssm.edu/L1000CDS2/meta?sig_id=CPC008_HCC515_6H:BRD-K10846167:10.0
27	0.0755	trichostatin A	http://life.ccs.miami.edu/life/summary?mode=SmallMolecule&source=BROAD&input=BRD-A19037878	http://pubchem.ncbi.nlm.nih.gov/summary/summary.cgi?cid=6376322	None	A549	10.0um	24.0h	http://amp.pharm.mssm.edu/L1000CDS2/meta?sig_id=CPC009_A549_24H:BRD-A19037878:10.0
28	0.0755	BRD-A05565054	http://life.ccs.miami.edu/life/summary?mode=SmallMolecule&source=BROAD&input=BRD-A05565054	http://pubchem.ncbi.nlm.nih.gov/summary/summary.cgi?cid=46937236	None	HEPG2	10.0um	6.0h	http://amp.pharm.mssm.edu/L1000CDS2/meta?sig_id=CPC009_HEPG2_6H:BRD-A05565054:10.0
29	0.0755	trichostatin A	http://life.ccs.miami.edu/life/summary?mode=SmallMolecule&source=BROAD&input=BRD-A19037878	http://pubchem.ncbi.nlm.nih.gov/summary/summary.cgi?cid=6376322	None	A549	10.0um	6.0h	http://amp.pharm.mssm.edu/L1000CDS2/meta?sig_id=CPC010_A549_6H:BRD-A19037878:10.0
30	0.0755	T542500	http://life.ccs.miami.edu/life/summary?mode=SmallMolecule&source=BROAD&input=BRD-A59985574	http://pubchem.ncbi.nlm.nih.gov/summary/summary.cgi?cid=5515	None	NPC	10.0um	24.0h	http://amp.pharm.mssm.edu/L1000CDS2/meta?sig_id=CPC012_NPC_24H:BRD-A59985574:10.0
31	0.0755	S1030	http://life.ccs.miami.edu/life/summary?mode=SmallMolecule&source=BROAD&input=BRD-K02130563	http://pubchem.ncbi.nlm.nih.gov/summary/summary.cgi?cid=6918837	None	NPC	10.0um	24.0h	http://amp.pharm.mssm.edu/L1000CDS2/meta?sig_id=CPC012_NPC_24H:BRD-K02130563:10.0
32	0.0755	trichostatin A	http://life.ccs.miami.edu/life/summary?mode=SmallMolecule&source=BROAD&input=BRD-A19037878	http://pubchem.ncbi.nlm.nih.gov/summary/summary.cgi?cid=6376322	None	PC3	10.0um	24.0h	http://amp.pharm.mssm.edu/L1000CDS2/meta?sig_id=CPC012_PC3_24H:BRD-A19037878:10.0
33	0.0755	BRD-K56653679	http://life.ccs.miami.edu/life/summary?mode=SmallMolecule&source=BROAD&input=BRD-K56653679	None	None	PC3	10.0um	24.0h	http://amp.pharm.mssm.edu/L1000CDS2/meta?sig_id=CPC012_PC3_24H:BRD-K56653679:10.0
34	0.0755	BG FA 0953	http://life.ccs.miami.edu/life/summary?mode=SmallMolecule&source=BROAD&input=BRD-K83643280	http://pubchem.ncbi.nlm.nih.gov/summary/summary.cgi?cid=6446335	None	A375	10.0um	6.0h	http://amp.pharm.mssm.edu/L1000CDS2/meta?sig_id=CPC013_A375_6H:BRD-K83643280:10.0
35	0.0755	BG FA 0953	http://life.ccs.miami.edu/life/summary?mode=SmallMolecule&source=BROAD&input=BRD-K83643280	http://pubchem.ncbi.nlm.nih.gov/summary/summary.cgi?cid=6446335	None	PC3	10.0um	6.0h	http://amp.pharm.mssm.edu/L1000CDS2/meta?sig_id=CPC013_PC3_6H:BRD-K83643280:10.0
36	0.0755	KM 00927	http://life.ccs.miami.edu/life/summary?mode=SmallMolecule&source=BROAD&input=BRD-K85493820	http://pubchem.ncbi.nlm.nih.gov/summary/summary.cgi?cid=2819152	None	A549	10.0um	24.0h	http://amp.pharm.mssm.edu/L1000CDS2/meta?sig_id=CPC014_A549_24H:BRD-K85493820:10.0
37	0.0755	230752	http://life.ccs.miami.edu/life/summary?mode=SmallMolecule&source=BROAD&input=BRD-A11702965	http://pubchem.ncbi.nlm.nih.gov/summary/summary.cgi?cid=73707419	None	MCF7	10.0um	6.0h	http://amp.pharm.mssm.edu/L1000CDS2/meta?sig_id=CPC014_MCF7_6H:BRD-A11702965:10.0
38	0.0755	BRD-A60245366	http://life.ccs.miami.edu/life/summary?mode=SmallMolecule&source=BROAD&input=BRD-A60245366	http://pubchem.ncbi.nlm.nih.gov/summary/summary.cgi?cid=10109823	None	MCF7	10.0um	6.0h	http://amp.pharm.mssm.edu/L1000CDS2/meta?sig_id=CPC014_MCF7_6H:BRD-A60245366:10.0
39	0.0755	BRD-K75081836	http://life.ccs.miami.edu/life/summary?mode=SmallMolecule&source=BROAD&input=BRD-K75081836	http://pubchem.ncbi.nlm.nih.gov/summary/summary.cgi?cid=73707351	None	MCF7	10.0um	6.0h	http://amp.pharm.mssm.edu/L1000CDS2/meta?sig_id=CPC014_MCF7_6H:BRD-K75081836:10.0
40	0.0755	trichostatin A	http://life.ccs.miami.edu/life/summary?mode=SmallMolecule&source=BROAD&input=BRD-A19037878	http://pubchem.ncbi.nlm.nih.gov/summary/summary.cgi?cid=6376322	None	MCF7	10.0um	24.0h	http://amp.pharm.mssm.edu/L1000CDS2/meta?sig_id=CPC017_MCF7_24H:BRD-A19037878:10.0
41	0.0755	withaferin-a	http://life.ccs.miami.edu/life/summary?mode=SmallMolecule&source=BROAD&input=BRD-K88378636	http://pubchem.ncbi.nlm.nih.gov/summary/summary.cgi?cid=265237	None	A549	10um	24h	http://amp.pharm.mssm.edu/L1000CDS2/meta?sig_id=LJP006_A549_24H:BRD-K88378636:10
42	0.0755	KIN001-043	http://life.ccs.miami.edu/life/summary?mode=SmallMolecule&source=BROAD&input=BRD-K44100512	None	None	HEPG2	10um	24h	http://amp.pharm.mssm.edu/L1000CDS2/meta?sig_id=LJP006_HEPG2_24H:BRD-K44100512:10
43	0.0755	celastrol	http://life.ccs.miami.edu/life/summary?mode=SmallMolecule&source=BROAD&input=BRD-A24396574	http://pubchem.ncbi.nlm.nih.gov/summary/summary.cgi?cid=73707365	None	HME1	10um	3h	http://amp.pharm.mssm.edu/L1000CDS2/meta?sig_id=LJP006_HME1_3H:BRD-A24396574:10
44	0.0755	alvocidib	http://life.ccs.miami.edu/life/summary?mode=SmallMolecule&source=BROAD&input=BRD-K87909389	http://pubchem.ncbi.nlm.nih.gov/summary/summary.cgi?cid=5287969	None	HME1	0.37um	3h	http://amp.pharm.mssm.edu/L1000CDS2/meta?sig_id=LJP006_HME1_3H:BRD-K87909389:0.37
45	0.0755	BMS-387032	http://life.ccs.miami.edu/life/summary?mode=SmallMolecule&source=BROAD&input=BRD-K43389698	http://pubchem.ncbi.nlm.nih.gov/summary/summary.cgi?cid=3025986	None	SKBR3	10um	3h	http://amp.pharm.mssm.edu/L1000CDS2/meta?sig_id=LJP006_SKBR3_3H:BRD-K43389698:10
46	0.0755	CGP-60474	http://life.ccs.miami.edu/life/summary?mode=SmallMolecule&source=BROAD&input=BRD-K79090631	http://pubchem.ncbi.nlm.nih.gov/summary/summary.cgi?cid=644215	None	SKBR3	10um	3h	http://amp.pharm.mssm.edu/L1000CDS2/meta?sig_id=LJP006_SKBR3_3H:BRD-K79090631:10
47	0.0566	IMD 0354	http://life.ccs.miami.edu/life/summary?mode=SmallMolecule&source=BROAD&input=BRD-K74305673	http://pubchem.ncbi.nlm.nih.gov/summary/summary.cgi?cid=5081913	None	HA1E	10.0um	24.0h	http://amp.pharm.mssm.edu/L1000CDS2/meta?sig_id=CPC001_HA1E_24H:BRD-K74305673:10.0
48	0.0566	PD 407824	http://life.ccs.miami.edu/life/summary?mode=SmallMolecule&source=BROAD&input=BRD-K82823804	http://pubchem.ncbi.nlm.nih.gov/summary/summary.cgi?cid=4369491	None	HA1E	10.0um	24.0h	http://amp.pharm.mssm.edu/L1000CDS2/meta?sig_id=CPC001_HA1E_24H:BRD-K82823804:10.0
49	0.0566	IKK 16	http://life.ccs.miami.edu/life/summary?mode=SmallMolecule&source=BROAD&input=BRD-K14618467	http://pubchem.ncbi.nlm.nih.gov/summary/summary.cgi?cid=9549298	None	HA1E	10.0um	6.0h	http://amp.pharm.mssm.edu/L1000CDS2/meta?sig_id=CPC001_HA1E_6H:BRD-K14618467:10.0
50	0.0566	PD 407824	http://life.ccs.miami.edu/life/summary?mode=SmallMolecule&source=BROAD&input=BRD-K82823804	http://pubchem.ncbi.nlm.nih.gov/summary/summary.cgi?cid=4369491	None	HCC515	10.0um	24.0h	http://amp.pharm.mssm.edu/L1000CDS2/meta?sig_id=CPC001_HCC515_24H:BRD-K82823804:10.0
